# Variability in drought gene expression datasets highlight the need for community standardization

**DOI:** 10.1101/2024.02.04.578814

**Authors:** Robert VanBuren, Annie Nguyen, Rose A. Marks, Catherine Mercado, Anna Pardo, Jeremy Pardo, Jenny Schuster, Brian St. Aubin, Mckena Lipham Wilson, Seung Y. Rhee

## Abstract

Physiologically relevant drought stress is difficult to apply consistently, and the heterogeneity in experimental design, growth conditions, and sampling schemes make it challenging to compare water deficit studies in plants. Here, we re-analyzed hundreds of drought gene expression experiments across diverse model and crop species and quantified the variability across studies. We found that drought studies are surprisingly uncomparable, even when accounting for differences in genotype, environment, drought severity, and method of drying. Many studies, including most Arabidopsis work, lack high-quality phenotypic and physiological datasets to accompany gene expression, making it impossible to assess the severity or in some cases the occurrence of water deficit stress events. From these datasets, we developed supervised learning classifiers that can accurately predict if RNA-seq samples have experienced a physiologically relevant drought stress, and suggest this can be used as a quality control for future studies. Together, our analyses highlight the need for more community standardization, and the importance of paired physiology data to quantify stress severity for reproducibility and future data analyses.
