## Supplemental Table 3 for "Variability in drought gene expression datasets highlight the need for community standardization"

### Sheet: top_features
Feature (Arabidopsis gene)	Feature Importance
AT5G57050	0.00346859
AT5G59320	0.00310233
AT5G06760	0.00300076
AT1G52690	0.0029003
AT2G38310	0.00285174
AT5G40790	0.00273246
AT5G43840	0.00264992
AT5G59220	0.00263844
AT1G07430	0.00252371
AT2G40330	0.00249125
AT5G50360	0.00245589
AT4G08570	0.00241
AT2G47780	0.00228962
AT1G51140	0.00223562
AT5G63350	0.0020027
AT2G47770	0.00194188
AT5G66780	0.00189542
AT2G41190	0.00183235
AT5G52300	0.0018204
AT2G33590	0.00180202
AT3G02480	0.00177325
AT3G03341	0.00174998
AT5G66400	0.00171646
AT3G17520	0.00169854
AT1G01570	0.0016742
AT3G15670	0.00165315
AT2G19810	0.00165254
AT4G34790	0.00156371
AT5G15500	0.00155573
AT5G44020	0.00155064
AT4G21930	0.00154538
AT1G64110	0.00154349
AT3G23550	0.00152104
AT5G01300	0.00149687
AT2G37870	0.0014941
AT3G11410	0.00145967
AT5G53710	0.001436
AT5G59310	0.00143084
AT2G39800	0.00140519
AT1G16850	0.00134954
AT5G61820	0.00132394
AT4G02360	0.00129106
AT5G40800	0.001284
AT2G21820	0.00128309
AT2G46680	0.00128027
AT1G80110	0.00125845
AT1G62710	0.00125269
AT2G34850	0.00124544
AT2G22810	0.00121567
AT4G17460	0.00118791
AT1G64660	0.00115808
AT5G05440	0.00114493
AT2G18050	0.00114023
AT3G04300	0.00112753
AT1G66940	0.00110748
AT3G14310	0.00110104
AT3G28007	0.00110081
AT3G53980	0.00108235
AT2G25625	0.00107046
AT1G54100	0.00105504
AT4G02280	0.00104288
AT3G03620	0.00103971
AT1G60190	0.001032
AT4G12580	0.00103148
AT1G69260	0.00102451
AT5G01520	0.00102401
AT1G78610	0.00101092
AT5G13170	0.00100917
AT3G27250	0.00100519
AT3G14360	0.000998357
AT3G50560	0.000997817
AT5G03210	0.000996023
AT1G77450	0.000986502
AT4G33550	0.000982842
AT5G53160	0.000982557
AT5G52310	0.000960372
AT1G17870	0.000959742
AT1G27461	0.000943104
AT5G54165	0.000935135
AT5G05220	0.000921394
AT4G31830	0.000889081
AT2G41870	0.000886977
AT5G53390	0.000885891
AT1G30190	0.000882685
AT5G22470	0.000879759
AT5G07580	0.000877409
AT2G21590	0.000873301
AT3G61890	0.000870092
AT2G30010	0.000864692
AT4G21870	0.000862763
AT1G56650	0.000859482
AT2G46270	0.000834146
AT2G30600	0.000828011
AT2G17680	0.000827839
AT1G67360	0.000822862
AT3G30210	0.000817672
AT5G10730	0.000815771
AT5G01880	0.00080466
AT5G03190	0.000798316
AT3G13784	0.000797365
AT3G22560	0.000795316
AT4G33905	0.000788484
AT1G54160	0.000776247
AT1G79900	0.000775386
AT2G19900	0.000770791
AT3G48510	0.000754648
AT1G12500	0.000753556
AT3G13672	0.000750414
AT1G57590	0.000745787
AT5G10930	0.00074164
AT5G25610	0.000741583
AT3G29575	0.000739861
AT5G57610	0.000734886
AT3G03170	0.000734093
AT1G55760	0.00073328
AT3G50140	0.000726157
AT4G37610	0.000724697
AT3G11420	0.000724166
AT3G06070	0.000720738
AT4G22240	0.000713585
AT4G21850	0.000709239
AT1G75750	0.000708488
AT2G40490	0.000703029
AT4G09600	0.000701877
AT5G07330	0.000699077
AT5G62040	0.000688955
AT2G29380	0.000687771
AT5G42290	0.000683381
AT1G17940	0.000682609
AT2G33380	0.000679997
AT1G13260	0.000678635
AT4G26080	0.000678386
AT3G30775	0.000666681
AT1G15125	0.000660889
AT1G68238	0.000646039
AT5G39520	0.000642817
AT1G02390	0.000641472
AT1G07720	0.000640197
AT1G24580	0.000633688
AT3G57540	0.000628902
AT5G53870	0.000627381
AT5G24380	0.000619949
AT3G48240	0.000615351
AT2G42000	0.000613839
AT2G01021	0.00060249
AT3G09910	0.000601432
AT4G17030	0.000599892
AT5G56150	0.000597492
AT3G16530	0.000588972
AT1G65390	0.000586807
AT2G43580	0.000585786
AT1G07985	0.00058322
AT1G23480	0.000582305
AT5G44420	0.000580442
AT1G19450	0.000577416
AT4G35560	0.000576876
AT5G04380	0.00057349
AT4G18830	0.000572407
AT3G12960	0.000569664
AT2G35300	0.000568272
AT3G62110	0.000565953
AT5G04310	0.00055374
AT1G79520	0.000551165
AT1G01250	0.000549167
AT4G10960	0.000548217
AT5G22290	0.000546255
AT4G23880	0.000546134
AT2G21650	0.00054496
AT1G16390	0.000540725
AT5G32450	0.000538376
AT2G30930	0.000535523
ATMG01060	0.000531412
AT1G08830	0.000527661
AT1G33610	0.000525955
AT1G21400	0.000523138
AT1G48540	0.000519566
AT1G03870	0.00051928
AT1G33590	0.000518664
AT4G24000	0.000517871
AT1G22330	0.000517328
AT1G06160	0.000515573
AT1G22690	0.000510066
AT5G44130	0.000508083
AT5G45690	0.000506174
AT4G22740	0.000503149
AT3G44880	0.00050218
AT2G43910	0.00049696
AT1G50260	0.000482547
AT5G46790	0.000479257
AT1G52890	0.000478243
AT2G35070	0.000477004
AT3G04040	0.000476086
AT1G68520	0.000475528
AT1G04560	0.000475474
AT2G43140	0.000474755
AT5G62360	0.000473882
AT3G49940	0.000473794
AT5G15960	0.000471803
AT3G19680	0.000471295
AT5G60360	0.000463897
AT4G29740	0.000460153
AT1G65486	0.000451347
AT1G28660	0.000450975
AT5G25110	0.000449111
AT3G54830	0.000449064
AT1G52080	0.000444809
AT3G15060	0.000443735
AT5G20250	0.000438185
AT4G19390	0.000435879
AT1G23090	0.000435391
AT4G18205	0.000431967
AT4G16750	0.000428573
AT3G57680	0.000427535
AT5G28630	0.000423987
AT5G04010	0.000421692
AT4G23630	0.000418286
AT4G33950	0.000417619
AT4G15670	0.000416668
AT2G36750	0.000411317
AT3G14840	0.00040581
AT4G24350	0.000404111
AT4G03820	0.000401939
AT1G22370	0.000401845
AT5G61440	0.000400649
AT4G26260	0.000399395
AT4G25050	0.000397116
AT3G05520	0.000396495
AT3G28910	0.000395716
AT1G69530	0.000394716
AT5G64120	0.000393408
AT3G21660	0.000392847
AT3G15630	0.000391831
AT5G57040	0.00039179
AT5G54060	0.000384755
AT3G17390	0.000384074
AT4G23670	0.000383938
AT4G35300	0.000379315
AT5G15350	0.000377827
AT4G29310	0.000376288
AT1G75960	0.000376003
AT1G48100	0.000373295
AT4G12430	0.000371418
AT1G16515	0.000371363
AT3G52520	0.000367778
AT1G62540	0.000365842
AT2G04350	0.000365388
AT5G64570	0.000364618
AT3G22830	0.000364273
AT4G30960	0.000363508
AT4G30830	0.00036278
AT5G14120	0.000362676
AT3G62590	0.000362011
AT5G25390	0.000361589
AT3G57520	0.000360926
AT2G24940	0.000360874
AT5G47550	0.000359255
AT1G21910	0.000359009
AT1G12110	0.00035861
AT5G28770	0.000357898
AT3G50970	0.000356806
AT4G37420	0.000356703
AT5G15230	0.000354651
AT4G34770	0.000354569
AT5G66460	0.00035142
AT3G19620	0.000350473
AT4G20320	0.000347997
AT5G13710	0.00034785
AT5G01015	0.000345088
AT1G19380	0.000344648
AT1G72430	0.000344328
AT3G14067	0.000343856
AT5G24080	0.000343775
AT5G05870	0.000343734
AT1G43800	0.000342533
AT4G37240	0.000340304
AT5G62800	0.000338485
AT3G09940	0.000337184
AT1G01470	0.000335315
AT3G20300	0.000333744
AT3G07470	0.000333462
AT5G39890	0.000329592
AT3G23910	0.0003286
ATCG00280	0.000327567
AT1G61800	0.000327406
AT3G57010	0.000323682
AT5G10990	0.000321901
AT4G11960	0.000320793
AT4G30270	0.000320582
AT2G16380	0.000320205
AT4G14819	0.000320091
AT4G01610	0.000319383
AT4G28790	0.000319019
AT5G14920	0.000316293
AT4G01985	0.000316243
AT1G56600	0.000316052
AT4G02520	0.000315564
AT2G40095	0.000313854
AT1G58360	0.000313562
AT5G19230	0.000312877
AT1G22990	0.000312225
AT3G54880	0.000311673
AT5G22920	0.000311499
AT4G22990	0.000310666
AT1G05100	0.000309422
AT4G27730	0.000308103
AT2G19860	0.000306948
AT3G12150	0.000306568
AT4G14270	0.000303885
AT2G47020	0.000299935
AT1G04830	0.000299841
AT4G01060	0.000299397
AT1G80130	0.000299269
AT3G22210	0.000299207
AT5G63130	0.00029883
AT3G24500	0.000298334
ATCG00020	0.000298055
AT2G18170	0.00029715
AT5G45810	0.000295775
AT1G06830	0.000295237
AT1G30220	0.000294832
AT5G44568	0.000294599
AT1G32460	0.000294165
AT5G47060	0.000292972
AT1G50040	0.000292641
AT2G23780	0.000292352
AT3G10520	0.000292349
AT1G77000	0.000290887
AT1G72770	0.000290831
AT3G48020	0.00029041
AT5G46330	0.000290204
AT5G45310	0.000289189
AT3G50480	0.000287019
AT1G73110	0.000286943
AT5G52660	0.000285908
AT1G22910	0.000285134
AT3G50740	0.000284681
AT1G27020	0.000284222
AT2G28190	0.000283847
AT3G25070	0.000283046
AT3G27870	0.00028282
AT4G15660	0.000282553
AT1G32440	0.000282427
AT2G18300	0.000281539
AT2G19800	0.000281337
AT1G48000	0.00028077
AT2G33330	0.000279982
AT4G11460	0.000279043
AT5G51550	0.000277289
AT1G10340	0.000277227
AT4G35790	0.000275516
AT2G04240	0.000274241
AT5G20830	0.000273295
AT2G35950	0.000272921
AT5G47650	0.000271989
AT4G16190	0.000271735
AT1G76990	0.00027143
AT4G36410	0.000270838
AT3G26520	0.000268792
AT1G04040	0.000266529
AT2G05990	0.000265415
AT1G69480	0.000265121
AT1G07090	0.000263966
AT5G02020	0.000261982
AT2G16060	0.000261894
AT1G46768	0.000261845
AT3G53400	0.000261296
AT1G66200	0.000261118
AT1G24530	0.000260201
AT5G51460	0.000259761
AT4G18250	0.00025959
AT2G17840	0.000259242
AT5G64430	0.000257975
AT3G10410	0.000257942
AT5G52882	0.000256899
AT5G19810	0.000256755
AT1G07240	0.000256394
AT4G03200	0.000255964
AT5G64210	0.000255821
AT2G35390	0.00025565
AT1G71340	0.000255135
AT3G15850	0.00025513
AT5G65990	0.000254819
AT4G39730	0.000254459
AT5G61590	0.000254048
AT3G62990	0.000253574
AT3G26500	0.00025335
AT3G26200	0.000253254
AT5G23510	0.000252699
AT5G62730	0.000252632
AT3G53470	0.000251997
AT3G52500	0.000251778
AT1G12900	0.000251754
AT1G60960	0.000251554
AT3G44890	0.000250724
AT5G14570	0.000250572
AT1G62570	0.000250542
AT4G15700	0.00025027
AT2G23600	0.000250126
AT4G33040	0.000249195
AT5G06755	0.000247918
AT2G26530	0.000247698
AT3G08030	0.000247549
AT4G33010	0.000246668
AT4G40010	0.000246407
AT1G14520	0.00024583
AT2G22590	0.000245015
AT3G54680	0.000244804
AT1G11330	0.000244379
AT4G01250	0.000244072
AT1G18870	0.000243077
AT1G30500	0.000242454
AT5G54180	0.000242326
AT3G04720	0.00024128
AT2G25200	0.000239566
AT1G66830	0.000239076
AT1G76160	0.000238493
AT1G77120	0.000238368
AT1G54570	0.000237839
AT4G29190	0.000237525
AT4G04695	0.000236912
AT4G27530	0.000235977
AT4G37470	0.000235954
AT1G76290	0.000235443
AT2G28400	0.000234602
AT5G09930	0.000234397
AT2G24060	0.000233429
AT1G67300	0.000233382
AT4G30460	0.000233329
AT5G01990	0.000232652
AT4G15690	0.000232234
AT1G54120	0.000231957
AT4G00950	0.000231621
AT4G19230	0.000231331
AT5G57810	0.000231176
AT1G12520	0.000230968
AT2G03350	0.000230543
AT1G54575	0.000230445
AT5G12840	0.000229899
AT1G52290	0.000229812
AT3G51330	0.00022954
AT1G78070	0.000229311
AT5G08590	0.000229014
AT5G61600	0.000227648
AT2G29950	0.000227286
AT3G13750	0.000227103
AT5G40960	0.000226751
AT4G30330	0.000226697
AT1G77280	0.000226574
AT4G37770	0.000226443
AT1G35720	0.000226443
AT1G71200	0.000226369
AT4G20780	0.000226143
AT1G01720	0.000226066
AT5G56160	0.00022606
AT1G08630	0.000225663
AT1G02640	0.000225393
AT5G23350	0.000225142
AT3G26290	0.0002249
AT2G45570	0.000224824
AT1G05850	0.000224755
AT1G04220	0.000224577
AT1G29640	0.000224304
AT1G10280	0.000224042
AT4G11910	0.00022346
AT1G70300	0.000223174
AT3G16990	0.000222789
AT1G55810	0.00022275
AT1G15000	0.000222292
AT5G08150	0.000222245
AT2G30870	0.000222206
AT1G07540	0.000221994
AT1G07900	0.000221861
AT3G62930	0.000221045
AT3G01390	0.000220811
AT5G64410	0.000220395
AT3G18780	0.000220181
AT4G13480	0.000220056
AT5G28540	0.000220034
AT1G22570	0.000219991
AT5G67140	0.000219875
AT5G53970	0.000219668
AT5G02050	0.000219642
AT1G06430	0.000219076
AT1G62480	0.000218539
AT3G51920	0.000218515
AT4G38470	0.000218487
AT5G11000	0.000218408
AT5G53120	0.000218304
AT1G52830	0.000217912
AT1G66140	0.000217646
AT1G05870	0.000217227
AT5G64180	0.000216713
AT4G37040	0.000216428
AT1G57680	0.000215527
AT4G18340	0.000215384
AT1G49450	0.000214608
AT3G26740	0.000214551
ATCG00270	0.000213842
AT5G61790	0.000213474
AT1G60989	0.000212738
AT1G64510	0.000211979
AT5G66110	0.000210491
AT1G09530	0.000210369
AT1G08650	0.000210282
AT4G30490	0.000210257
AT5G13930	0.000209803
AT1G11260	0.000209257
AT5G64550	0.000209123
AT5G51970	0.000209074
AT2G38120	0.000208934
AT4G24240	0.00020817
AT4G36540	0.000208029
AT4G05100	0.000207924
AT5G43170	0.000207753
AT4G30280	0.000207675
AT3G46450	0.000207402
AT3G63060	0.000206465
AT3G21080	0.000206424
AT4G36670	0.000205676
AT3G23920	0.000205302
AT5G17350	0.000204984
AT1G03790	0.000204897
AT2G01610	0.000204891
AT2G42040	0.000203798
AT3G15350	0.000203705
AT2G37760	0.000203413
AT4G19380	0.000203118
AT1G75380	0.000203111
AT5G23460	0.000202288
AT5G46580	0.000202205
AT3G08590	0.000201592
AT3G21360	0.000201475
ATCG00430	0.000201464
AT2G13360	0.000201414
AT4G34760	0.000200955
AT1G02920	0.000200605
AT1G29395	0.000200325
AT3G13980	0.000200234
AT4G15760	0.00019988
AT1G56430	0.000199707
AT4G17870	0.000199574
AT3G48360	0.000199378
AT4G23210	0.000198982
AT1G09500	0.000198776
AT3G24520	0.00019844
AT5G25220	0.000198101
AT1G77940	0.000197478
AT4G22310	0.000197213
AT2G23010	0.000196993
AT5G04410	0.000196787
AT2G43020	0.000196648
AT3G15356	0.000196591
AT1G19020	0.000196208
AT2G41110	0.000195984
AT4G26790	0.000195332
AT2G47510	0.000195302
AT3G62090	0.000194866
AT3G61200	0.000194782
AT2G03090	0.000194673
AT3G23880	0.0001943
AT5G06370	0.000194296
AT1G01340	0.0001941
AT4G25850	0.000193832
AT5G11420	0.000193769
AT3G55290	0.000193683
AT1G54830	0.000193202
AT1G15730	0.00019317
AT4G03510	0.000193139
AT4G01550	0.000192247
AT2G15970	0.000192112
AT5G05600	0.000192073
AT1G60600	0.000192026
AT1G37130	0.00019194
AT4G10250	0.000191601
AT2G31730	0.000191318
AT1G72150	0.000191161
AT1G52720	0.00019049
AT3G22840	0.000190465
AT5G01600	0.000190181
AT1G73680	0.000189631
AT2G42540	0.000189063
AT4G18197	0.000188654
AT5G07920	0.000188524
AT1G29660	0.000187925
AT1G28230	0.000187788
AT1G77660	0.00018756
AT4G14040	0.000187025
AT3G19010	0.000187003
AT5G09650	0.000186177
AT5G24610	0.000185997
AT3G61100	0.000185958
AT3G48690	0.000185947
AT4G00955	0.000185477
AT4G33467	0.0001844
AT5G37670	0.000184257
AT5G65590	0.000184247
AT2G37920	0.000183964
AT2G31810	0.000183741
AT5G01200	0.000183344
AT2G45180	0.000183152
AT4G00520	0.000181721
AT4G18480	0.000181706
AT1G04570	0.000180987
AT3G63110	0.000180942
AT3G13110	0.000180622
AT2G28160	0.000180128
AT1G67750	0.000180031
AT2G31020	0.000180011
AT3G50980	0.000179992
AT1G62440	0.000179823
AT4G09420	0.00017965
AT5G02560	0.000179595
AT1G80230	0.000179441
AT1G02230	0.000179136
AT3G01590	0.000178999
AT3G07195	0.000178901
AT4G13190	0.000178841
AT5G15410	0.000178724
AT4G17550	0.000178715
AT3G53230	0.000177926
AT1G22640	0.000177653
AT5G56710	0.000177633
AT5G51070	0.000177274
AT4G15233	0.000177203
AT3G47570	0.000176541
AT3G45140	0.000176488
AT2G31350	0.00017588
AT2G43500	0.000175477
AT3G60540	0.000175376
AT4G11350	0.000175283
AT1G52560	0.000174906
AT2G43930	0.000174886
AT1G14810	0.000174739
AT1G23205	0.000174431
AT4G21320	0.000174331
AT1G56150	0.000174313
ATCG00340	0.000173939
AT3G07460	0.000173822
AT1G23850	0.000173548
AT2G25690	0.000173359
AT2G40750	0.00017328
AT1G27170	0.000173166
AT3G24750	0.000173164
AT1G71240	0.000173073
AT5G15160	0.000173014
AT3G62150	0.000172689
AT4G18930	0.000172649
AT2G42610	0.000172618
AT1G07920	0.000172517
AT3G56160	0.000172428
AT3G03450	0.000171994
AT1G27200	0.000171344
AT1G49990	0.000171298
AT1G61170	0.000170985
AT2G15680	0.00017092
AT3G06140	0.00017081
AT3G07870	0.000170726
AT3G02170	0.000170571
AT5G65840	0.000169775
AT1G12250	0.000169704
AT1G68840	0.000169665
AT5G17300	0.000169647
AT3G01920	0.000169528
AT4G34090	0.000169199
AT3G49670	0.000168995
AT2G39050	0.000168927
AT1G28260	0.000168917
AT5G15250	0.0001685
AT4G16563	0.0001684
AT4G32250	0.000168374
AT3G13790	0.000168319
AT4G30290	0.0001683
AT5G20280	0.000168118
AT1G12050	0.000167976
AT1G34315	0.000167727
AT1G66230	0.000167613
AT3G56060	0.000167264
AT3G03690	0.000167091
AT4G25500	0.000167076
AT3G26320	0.000167039
AT5G35740	0.000167024
AT2G24850	0.000166891
AT3G06145	0.000166864
AT4G00870	0.000166807
AT5G19770	0.000166651
AT5G01920	0.000166626
AT2G47600	0.000166565
AT4G15620	0.00016626
AT4G38860	0.000166244
AT1G72416	0.000165715
AT2G41940	0.000165653
AT2G14260	0.00016532
AT1G29680	0.000165022
AT5G43600	0.000164984
AT3G17790	0.000164789
AT2G33180	0.000164684
AT2G46000	0.000164516
AT4G25110	0.000164509
AT3G13570	0.000164439
AT2G36740	0.000164375
AT2G32560	0.000164129
AT1G07150	0.000163777
AT3G57480	0.00016355
AT1G33770	0.000163545
AT1G69570	0.000163299
AT5G57123	0.000163163
AT1G12020	0.000163106
AT2G40000	0.000162814
AT5G07250	0.000162726
AT5G57900	0.000162097
AT5G61610	0.000162017
AT5G15240	0.000161302
AT1G79270	0.000161159
AT1G70730	0.000161114
AT1G58270	0.000160937
AT1G11170	0.000160935
AT5G42530	0.000160871
AT4G21470	0.000160685
AT2G45600	0.000160493
AT4G06746	0.000160141
AT3G20620	0.000160137
AT1G27150	0.000160099
AT1G07230	0.000159817
AT5G50240	0.000159514
AT1G24150	0.00015946
AT3G26580	0.000159457
AT3G05320	0.000159368
AT2G42560	0.000159344
AT5G43620	0.000159089
AT1G62610	0.00015891
AT4G31405	0.000158854
AT5G24200	0.000158569
AT1G49210	0.000158556
AT2G38230	0.000158519
AT4G19410	0.000158265
AT1G76450	0.000157658
AT1G08930	0.00015757
AT2G23680	0.000157533
AT5G50810	0.000157504
AT3G04210	0.000157335
AT5G55510	0.000157307
AT2G40475	0.0001573
AT2G18390	0.000156977
AT1G01170	0.000156922
AT1G67980	0.000156733
AT4G39780	0.000156709
AT1G25550	0.000156502
AT4G13340	0.00015622
AT1G69850	0.000156203
AT4G17080	0.000156198
AT1G63420	0.000156184
AT4G01130	0.000156147
AT4G25740	0.000155727
AT5G13770	0.000155701
AT3G15020	0.000155253
AT1G25530	0.000155212
AT1G13110	0.000155157
AT1G28010	0.00015504
ATCG00300	0.000154968
AT1G27385	0.000154951
AT1G13609	0.000154923
AT5G22860	0.000154525
AT5G28610	0.000154332
AT1G53470	0.000154172
AT1G19570	0.000154104
AT5G04870	0.000153729
AT5G43420	0.000153582
AT4G05020	0.000153483
AT3G57660	0.000153288
AT4G39640	0.000153247
AT1G78270	0.00015319
AT5G58070	0.000153122
AT5G11310	0.000153092
AT5G64080	0.000153073
AT4G39010	0.000153047
AT4G27410	0.00015295
AT4G12390	0.000152938
AT5G12050	0.00015284
AT1G22360	0.00015283
AT1G62380	0.000152651
AT5G15970	0.000152188
AT1G58180	0.000152086
AT1G32928	0.000151902
AT4G31500	0.000151789
AT4G09040	0.000151784
AT1G13920	0.000151662
AT1G47710	0.000151558
AT4G24110	0.000151469
AT1G20650	0.000151448
AT3G47560	0.000151435
AT2G40600	0.00015139
AT5G60670	0.000151274
AT1G69490	0.000151266
AT5G02240	0.000151081
AT2G34940	0.000150791
AT2G36880	0.000150638
AT3G58070	0.000150509
AT1G70690	0.000150461
AT1G32920	0.00015043
AT5G05430	0.000150301
AT1G12080	0.000150231
AT3G03000	0.000150204
AT4G36790	0.000150071
AT5G57785	0.000149981
AT2G38530	0.000149693
AT4G25620	0.000149637
AT2G28605	0.000149392
AT5G43150	0.000149328
AT5G03230	0.000149296
AT1G21050	0.000149286
AT3G57550	0.000149255
AT2G30550	0.000148985
AT4G11850	0.000148723
AT5G13550	0.000148706
AT4G24930	0.000148693
AT3G25920	0.000148325
AT1G06110	0.000148316
AT5G49280	0.000148164
AT5G02540	0.000148116
AT1G72100	0.000148017
AT3G17000	0.000147964
AT5G59750	0.000147864
AT4G37980	0.00014776
AT5G51810	0.000147397
AT5G18060	0.000147349
AT5G39050	0.000147157
AT1G75500	0.000146959
AT1G31970	0.000146842
AT4G36500	0.000146618
AT5G49740	0.000146452
AT1G69270	0.000146369
AT1G72610	0.000146275
AT4G23290	0.000146256
AT1G24600	0.000146253
AT2G34010	0.000146244
AT3G20470	0.000146041
AT4G34000	0.000145932
AT1G49475	0.000145931
AT4G16008	0.000145828
AT5G48540	0.000145825
AT4G01680	0.000145787
AT3G54640	0.000145531
AT3G02700	0.000145381
AT4G16610	0.000145298
ATMG00030	0.000145289
AT3G55330	0.000145161
AT1G08890	0.000145056
AT3G28270	0.000144939
AT1G12440	0.000144894
AT1G19970	0.000144695
AT1G18200	0.00014457
AT1G18500	0.000144566
AT2G30170	0.000144363
AT1G71880	0.000144294
AT5G27930	0.000144247
AT1G68440	0.000144162
AT1G15580	0.000143941
AT5G61520	0.000143727
AT1G49975	0.000143519
AT3G59140	0.000143488
AT3G47295	0.000143393
AT5G03140	0.000143155
AT5G19120	0.00014315
AT5G11910	0.000143143
AT4G24190	0.000143098
AT5G18200	0.000142884
AT1G62810	0.000142723
AT4G10630	0.00014253
AT5G27290	0.000142389
AT3G25760	0.000142255
AT2G26080	0.000141962
AT1G64170	0.000141937
AT3G48990	0.000141695
AT4G40060	0.000141598
AT2G27030	0.000141428
AT5G44680	0.000140964
ATCG01100	0.000140869
AT1G63240	0.000140653
AT4G21445	0.000140434
AT2G40970	0.000140178
AT5G48380	0.000139946
AT5G19875	0.000139919
AT2G18540	0.000139909
AT1G79915	0.000139907
AT1G65930	0.000139906
AT5G48430	0.000139887
AT1G20450	0.000139885
AT5G17520	0.000139834
AT1G05675	0.000139742
AT1G12860	0.000139656
AT2G36970	0.000139611
AT5G64300	0.000139515
AT4G04745	0.000139346
AT2G15570	0.000139293
AT4G17900	0.000138762
AT5G49665	0.00013875
AT2G19830	0.000138705
AT4G11570	0.000138671
AT5G60910	0.000138623
AT5G20950	0.000138546
AT3G46880	0.000138461
AT2G07722	0.000138197
AT1G65300	0.000138178
AT1G08500	0.000138154
AT3G46090	0.000138065
AT1G18710	0.000137958
AT4G37970	0.000137896
AT2G37170	0.000137885
AT4G15770	0.000137867
AT1G75400	0.000137838
AT3G57020	0.00013777
AT2G35060	0.000137755
AT2G21130	0.000137728
AT3G20820	0.000137623
AT3G51810	0.00013758
AT1G71500	0.000137509
AT1G65590	0.000137491
AT3G42800	0.000137384
AT1G04240	0.000137271
AT4G30470	0.000137256
AT1G01630	0.00013708
AT3G20810	0.000136798
AT5G62400	0.00013672
AT4G23400	0.000136674
AT2G25735	0.000136604
AT5G14200	0.000136504
AT1G51820	0.000136363
AT5G26000	0.000136262
AT3G62530	0.000136231
AT4G16990	0.000136166
AT3G19130	0.00013609
AT4G32920	0.000136064
AT5G09620	0.000136003
AT1G09310	0.000135896
AT2G26020	0.000135871
AT3G26710	0.000135847
AT3G59880	0.000135676
AT4G37320	0.000135381
AT3G53870	0.000135135
AT3G17070	0.000134971
AT5G18690	0.000134904
AT5G03120	0.000134882
AT2G41100	0.000134874
AT2G34490	0.000134738
AT1G01430	0.000134708
AT1G44920	0.000134688
AT2G25950	0.000134542
AT5G58920	0.00013441
AT1G26970	0.00013425
AT5G37540	0.000134191
AT4G34860	0.00013398
AT5G16340	0.00013397
AT2G37130	0.000133822
AT4G12910	0.00013377
AT5G56260	0.000133739
AT1G64380	0.000133645
AT1G14290	0.000133513
AT1G69410	0.000133382
AT1G53440	0.00013329
AT2G15620	0.000133188
AT5G62490	0.000133178
AT4G19700	0.000132738
AT5G59080	0.000132576
AT1G52200	0.000132494
AT3G63520	0.000132461
AT3G44100	0.000132412
AT4G09610	0.000132389
AT3G57450	0.000132278
AT1G04660	0.000132254
AT4G17650	0.000132222
AT3G62780	0.000132205
AT2G46950	0.000132166
AT1G29270	0.000132155
AT1G62620	0.00013215
AT4G18370	0.00013178
AT5G04190	0.000131719
AT1G01130	0.000131435
AT1G56170	0.000131435
AT1G73220	0.000131275
AT5G62090	0.000131035
AT1G19660	0.000130812
AT4G37140	0.000130807
AT3G47670	0.000130698
AT5G21920	0.000130561
AT5G18590	0.000130532
AT1G05170	0.000130511
AT5G11110	0.000130475
AT3G46510	0.000130368
AT2G04795	0.000130268
AT1G08230	0.000129936
AT4G31860	0.000129928
AT4G39710	0.000129851
AT2G33450	0.000129665
AT3G03470	0.000129648
AT4G38160	0.000129477
AT4G33960	0.00012908
AT5G07990	0.000129019
AT5G24770	0.000129011
AT1G75220	0.000128959
AT5G08350	0.000128889
